# Dynamic Allelic Expression in Mouse Mammary Gland Across the Adult Developmental Cycle

**DOI:** 10.1101/2024.09.02.610775

**Authors:** Geula Hanin, Kevin R Costello, Hugo Tavares, Boshra AlSulaiti, Shrina Patel, Carol A Edwards, Anne C Ferguson-Smith

**Author notes:** Corresponding author: Anne C Ferguson-Smith.

## Abstract

The mammary gland, which primarily develops postnatally, undergoes significant changes during pregnancy and lactation to facilitate milk production. Through the generation and analysis of 480 transcriptomes, we provide the most detailed allelic expression map of the mammary gland, cataloguing cell-type-specific expression from ex-vivo purified cell populations over 10 developmental stages, enabling comparative analysis. The work identifies genes involved in the mammary gland cycle, parental-origin-specific and genetic background-specific expression at cellular and temporal resolution, genes associated with human lactation disorders and breast cancer. Genomic imprinting, a mechanism regulating gene expression based on parental origin, is crucial for controlling gene dosage and stem cell potential throughout development. The analysis identified 25 imprinted genes monoallelically expressed in the mammary gland, with several showing allele-specific expression in distinct cell types. No novel imprinted genes were identified and the absence of biallelically expressed imprinted genes suggests that, unlike in brain, selective absence of imprinting does not regulate gene dosage in the mammary gland. This research highlights transcriptional dynamics within mammary gland cells and identifies novel candidate genes potentially significant in the tissue during gestation and lactation. Overall, this comprehensive atlas represents a valuable resource for future studies on expression and transcriptional dynamics in mammary cells.
