## Supplementary table 1 for "Dynamic Allelic Expression in Mouse Mammary Gland Across the Adult Developmental Cycle"

### Sheet: Sheet1
Stage	cross	animal ID	Stromal	Basal	Endothelial	Luminal progenitors	Luminal differentiated	adipocytes
Nulliparous	BC	M00308169	13700	15400	6568	10200	21800	22500
Nulliparous	BC	M00308170	10000	10000	17000	10000	10000	50210
Nulliparous	BC	M00308171	10000	10000	20350	8500	8500	31295
Nulliparous	BC	M00308166	8000	10000	17000	10000	10000	50898
Nulliparous	CB	M00308038	23815	11515	6682	9837	16215	37715
Nulliparous	CB	M00308039	10815	7281	7447	11915	20515	45415
Nulliparous	CB	M00308040	15500	10100	5435	4663	7294	15500
Nulliparous	CB	M00308035	30000	10500	11100	14200	10500	23600
Nulliparous	CB	M00356620	36475	29657	8107	41472	28482	33378
gestation d5.5	BC	M00323192	52336	76961	41311	25884	7016	90421
gestation d5.5	BC	M00329354	46776	56744	48960	27435	11113	108762
gestation d5.5	BC	M00332633	43242	67765	5779	13682	18352	198126
gestation d5.5	BC	M00332634	55655	51308	12777	38086	20582	125937
gestation d5.5	CB	M00338805	39613	64673	5473	27628	22044	95101
gestation d5.5	CB	M00349484	43136	40096	5117	21428	18745	66115
gestation d5.5	CB	M00349486	56049	40108	5611	20735	13243	51610
gestation d5.5	CB	M00344075	24503	39956	3358	16134	10889	57805
Gestation d9.5	BC	M00315658	162000	124000	28139	44342	9182	45000
Gestation d9.5	BC	M00324963	34728	68013	23245	16635	3208	9973
Gestation d9.5	BC	M00324965	85446	45931	6833	20849	3269	50128
Gestation d9.5	BC	M00323188	38962	57309	33771	6501	8615	78433
Gestation d9.5	CB	M00321933	57526	142668	52557	34385	5104	44706
Gestation d9.5	CB	M00333421	46036	37086	8607	21894	3688	69552
Gestation d9.5	CB	M00351769	50347	60803	8498	68427	15307	33565
Gestation d9.5	CB	M00348351	44149	45822	8758	24959	5127	38149
Gestation d14.5	BC	M00322173	54150	105117	24169	53102	2869	61088
Gestation d14.5	BC	M00322174	222532	170901	42747	112748	10162	44857
Gestation d14.5	BC	M00329356	91310	40953	24688	28531	55035	62218
Gestation d14.5	BC	M00334656	62102	77328	25677	23108	14061	100123
Gestation d14.5	CB	M00323999	65341	29708	27490	154022	5358	49557
Gestation d14.5	CB	M00324000	75508	104497	24570	112533	10332	40763
Gestation d14.5	CB	M00333420	33340	86079	26265	57861	67660	50031
Gestation d14.5	CB	M00338409	50089	94250	3348	86869	10177	133152
Lactation d5	BC	M00314943	149000	19100	40000	4924	118000	5405
Lactation d5	BC	M00324964	423707	154595	133521	4257	85817	3904
Lactation d5	BC	M00329786	95793	25081	46583	7494	66749	186895
Lactation d5	BC	M00332635	124410	87082	75021	3200	76111	39910
Lactation d5	CB	M00318179	135000	31633	40000	1891	79600	10600
Lactation d5	CB	M00318182	89700	11936	29600	811	13200	7235
Lactation d5	CB	M00344073	93271	65616	26715	1657	28041	43868
Lactation d5	CB	M00349485	175704	104254	73368	8498	86113	83031
Lactation d10	BC	M00314942	44531	16330	29546	5322	146819	8533
Lactation d10	BC	M00314937	72447	26377	22834	3314	101113	6417
Lactation d10	BC	M00312710	91003	2000	66779	836	25612	14617
Lactation d10	BC	M00347968	99853	35476	107990	3427	120283	9743
Lactation d10	CB	M00336576	327478	118344	80526	16548	108930	48158
Lactation d10	CB	M00338804	200077	4442	4376	7956	50096	95420
Lactation d10	CB	M00347883	97574	78080	38743	11674	30029	24711
Lactation d10	CB	M00348350	383173	42770	30450	8382	63067	43942
Lactation d15	BC	M00314944	131442	14279	35068	2964	41529	2867
Lactation d15	BC	M00322172	357570	34968	40104	2835	58237	4414
Lactation d15	BC	M00314940	229331	38235	54591	2999	21856	7555
Lactation d15	BC	M00329353	157257	27996	39083	3046	32765	29383
Lactation d15	CB	M00323781	173629	2919	71024	1065	27630	19725
Lactation d15	CB	M00329582	34681	18522	20011	1687	24887	42391
Lactation d15	CB	M00344072	87799	10718	8900	1241	80515	19780
Lactation d15	CB	M00351768	746860	37840	167107	6222	161002	28111
Involution d1	BC	M00308167	23000	1756	39000	14100	14093	16600
Involution d1	BC	M00324968	66895	4010	92899	1144	21844	141
Involution d1	BC	M00324002	58868	1476	10341	1379	3539	10000
Involution d1	BC	M00323187	50000	2198	9000	1242	3773	10544
Involution d1	BC	M00323191	153577	4770	30041	12232	17114	43063
Involution d1	CB	M00308037	42682	1313	46000	1089	7963	5841
Involution d1	CB	M00312678	18500	4695	35000	3169	16600	17900
Involution d1	CB	M00323782	180226	73751	112947	3674	64398	795
Involution d1	CB	M00338411	22172	3395	9558	3435	37885	17520
Involution d6	BC	M00312711	119899	16966	29120	69484	23775	43996
Involution d6	BC	M00315659	25111	5358	8353	15001	2433	42691
Involution d6	BC	M00324969	67662	11068	33287	70965	17581	54117
Involution d6	BC	M00324966	40087	26595	40437	42755	12941	60672
Involution d6	CB	M00336577	11361	3850	1173	10265	5029	71912
Involution d6	CB	M00338410	48722	4386	1784	16317	9147	23498
Involution d6	CB	M00338806	10466	4989	736	7536	2761	28724
Involution d6	CB	M00344074	37806	9607	4005	11056	17216	56352
Involution d14	BC	M00314939	41456	6905	25023	8153	1724	58392
Involution d14	BC	M00315660	54448	3369	17113	5082	3301	66354
Involution d14	BC	M00324967	85985	7407	14682	15646	9904	99353
Involution d14	BC	M00323190	93290	13064	21178	24321	15201	72217
Involution d14	BC	M00323189	46047	10767	14639	12615	17991	83277
Involution d14	CB	M00312677	8268	3276	11291	13580	1329	48784
Involution d14	CB	M00312668	9906	3059	3743	6438	1027	36151
Involution d14	CB	M00318181	68260	4874	39822	22275	11890	74677
Involution d14	CB	M00318184	43968	3949	23855	11598	3029	66562
Involution d14	CB	M00318183	48836	7975	40640	19478	16070	82787
