## Supplementary table 2 for "Dynamic Allelic Expression in Mouse Mammary Gland Across the Adult Developmental Cycle"

### Sheet: Genes with RPKM >1
	Numer of Genes with RPKM >1
Individual	Adipocyte	Basal	Endothelial	Luminal_Differentiated	Luminal_progenitor	Stromal
Nulliparous_bc_M00308166	10272	27257	29079	26646	30738	26779
Nulliparous_bc_M00308169	8948	36103	29103	23984	22246	16304
Nulliparous_bc_M00308170	11890	25008	26148	24104	20705	13104
Nulliparous_bc_M00308171	12630	25462	24230	23200	20867	9576
Nulliparous_cb_M00308035	10515	28544	31287	27825	28000	21039
Nulliparous_cb_M00308038	10070	NA	NA	28181	NA	28272
Nulliparous_cb_M00308039	10029	NA	27969	30327	NA	28707
Nulliparous_cb_M00308040	13731	NA	NA	28587	29794	22869
Nulliparous_cb_M00356620	NA	34109	34461	NA	36980	NA
Nulliparous_cb_M00385475	NA	41328	NA	NA	34500	NA
Nulliparous_cb_M00385476	NA	29927	36909	NA	NA	NA
Gestation d5.5_bc_M00323192	11233	26149	23630	20987	27825	20790
Gestation d5.5_bc_M00329354	9229	27864	35216	25146	30976	21204
Gestation d5.5_bc_M00332633	19934	29042	34715	28985	25211	22269
Gestation d5.5_bc_M00332634	19276	17890	25183	20593	20494	23605
Gestation d5.5_cb_M00338805	17419	27815	31009	28729	32554	31949
Gestation d5.5_cb_M00344075	14353	33180	27713	32952	31191	25088
Gestation d5.5_cb_M00349484	13377	28897	NA	31824	24843	20860
Gestation d5.5_cb_M00349486	16293	31247	16204	24102	29435	18052
Gestation d9.5_bc_M00315658	13096	18209	24961	27305	26372	27204
Gestation d9.5_bc_M00323188	8344	25251	26040	26044	26848	25997
Gestation d9.5_bc_M00324963	13205	23038	28791	18846	23241	30179
Gestation d9.5_bc_M00324965	11579	20910	33405	24680	23638	25937
Gestation d9.5_cb_M00321933	8326	21827	30562	24051	30113	26444
Gestation d9.5_cb_M00333421	10515	26119	28902	25974	29994	25043
Gestation d9.5_cb_M00348351	12566	25252	24749	27707	26430	33567
Gestation d9.5_cb_M00351769	18188	22427	14624	24916	29023	28789
Gestation d14.5_bc_M00322173	5221	15906	18076	19335	22733	18875
Gestation d14.5_bc_M00322174	10026	24019	22789	16554	17965	21553
Gestation d14.5_bc_M00329356	11558	24402	30525	24222	28026	29249
Gestation d14.5_bc_M00334656	13807	22827	31083	16077	27586	30383
Gestation d14.5_cb_M00323999	8984	19788	29968	24725	25587	NA
Gestation d14.5_cb_M00324000	9945	27499	19244	NA	24738	26516
Gestation d14.5_cb_M00333420	10135	22129	23934	24985	28265	26584
Gestation d14.5_cb_M00338409	15411	22116	15706	32212	32377	28843
Lactation d5_bc_M00314943	8094	22432	18590	20248	18605	22144
Lactation d5_bc_M00324964	9070	26994	25641	17717	22210	25886
Lactation d5_bc_M00329786	16052	27329	26528	22099	22970	25574
Lactation d5_bc_M00332635	11120	32233	33352	23382	23118	24401
Lactation d5_cb_M00318179	NA	21957	26004	21355	17737	23776
Lactation d5_cb_M00318182	NA	23693	20177	15049	14077	24734
Lactation d5_cb_M00344073	10600	27768	29310	18590	17732	28248
Lactation d5_cb_M0034948	13108	36853	32041	19275	22456	26929
Lactation d10_bc_M00312710	5535	18513	23833	15108	17733	19666
Lactation d10_bc_M00314937	6233	17912	19302	15294	17321	19428
Lactation d10_bc_M00314942	5340	18041	19038	16422	23622	23294
Lactation d10_bc_M00347968	10224	35102	37003	15205	30323	21333
Lactation d10_cb_M00336576	12866	33125	33907	15335	21600	31141
Lactation d10_cb_M00338804	12617	17562	27977	16956	17329	22202
Lactation d10_cb_M00347883	10609	25555	24239	17455	20254	19148
Lactation d10_cb_M00348350	9847	30704	32827	19872	18872	21678
Lactation d15_bc_M00314940	11899	22663	30893	20897	21526	26593
Lactation d15_bc_M00314944	10971	17310	14379	18819	18435	23674
Lactation d15_bc_M00322172	13147	29057	26247	22742	21242	18758
Lactation d15_bc_M00329353	11972	18144	20903	25024	23289	18180
Lactation d15_cb_M00323781	7603	14318	18595	22043	17007	16104
Lactation d15_cb_M00329582	12087	12560	22057	20919	20261	17615
Lactation d15_cb_M00344072	9224	23153	26841	24332	26715	19143
Lactation d15_cb_M00351768	8906	31465	30007	25158	33439	26022
Involution d1_bc_M00308167	10100	24650	30458	23963	20632	24572
Involution d1_bc_M00323187	8600	19063	37983	29071	26371	27207
Involution d1_bc_M00324002	16709	25962	37975	28925	23973	26839
Involution d1_bc_M00324968	7428	14139	20364	20555	18324	15180
Involution d1_cb_M00308037	11539	NA	28561	23339	25206	30587
Involution d1_cb_M00312678	9575	22509	35824	30061	26853	34636
Involution d1_cb_M00323191	8537	NA	30998	26204	24099	NA
Involution d1_cb_M00323782	10738	26253	26659	22729	24477	23996
Involution d1_cb_M00338411	NA	32413	NA	NA	NA	30477
Involution d6_bc_M00312711	7354	30432	28022	30337	25572	23638
Involution d6_bc_M00315659	11922	26643	23977	29152	26375	19330
Involution d6_bc_M00324966	33393	32024	34660	23601	30583	23464
Involution d6_bc_M00324969	12392	29664	28396	18537	18757	18334
Involution d6_cb_M00336577	17483	22479	26694	29780	26614	30753
Involution d6_cb_M00338410	9834	32347	28424	28113	28114	35867
Involution d6_cb_M00338806	17752	37810	25778	28402	35769	35075
Involution d6_cb_M00344074	17496	34108	23832	34656	30546	24523
Involution d14_bc_M00314939	9726	20900	21527	26061	23087	23704
Involution d14_bc_M00315660	13713	26028	33261	19413	27520	29915
Involution d14_bc_M00323190	13703	25952	29716	27020	28696	29843
Involution d14_bc_M00324967	18131	24594	22827	25246	25327	23379
Involution d14_cb_M00312668	13259	NA	NA	25224	24683	27570
Involution d14_cb_M00312677	13484	NA	27946	15569	26595	25534
Involution d14_cb_M00318181	10931	25970	24997	23694	29990	24547
Involution d14_cb_M00318183	NA	29016	NA	NA	NA	NA
Involution d14_cb_M00318184	11780	25006	27710	27207	25611	24383

### Sheet: Genes with RPKM >1 and an SNP
	Numer of Genes with RPKM >1
Individual	Adipocyte	Basal	Endothelial	Luminal_Differentiated	Luminal_progenitor	Stromal
t0_bc_M00308166	8620	24014	25641	23660	27340	23731
t0_bc_M00308169	7378	32227	25777	21145	19654	14126
t0_bc_M00308170	10150	22267	23119	21279	18092	11286
t0_bc_M00308171	10715	22657	21470	20605	18337	8005
t0_cb_M00308035	8947	25487	27595	24784	24986	18478
t0_cb_M00308038	8504	NA	NA	25065	NA	25068
t0_cb_M00308039	8365	NA	24765	26900	NA	25513
t0_cb_M00308040	11677	NA	NA	25348	26520	20367
t0_cb_M00356620	NA	30593	30616	NA	33233	NA
t0_cb_M00385475	NA	37011	NA	NA	30700	NA
t0_cb_M00385476	NA	26464	32994	NA	NA	NA
t1_bc_M00323192	9529	23337	20733	18388	24888	18393
t1_bc_M00329354	7564	24813	31414	22184	27628	18774
t1_bc_M00332633	17373	26038	30796	25757	22418	19498
t1_bc_M00332634	16650	15726	22191	18039	18006	20846
t1_cb_M00338805	15131	25019	27586	25679	29165	28317
t1_cb_M00344075	12202	29648	24288	29485	27970	22117
t1_cb_M00349484	11305	25988	NA	28516	22004	18197
t1_cb_M00349486	14160	28170	14110	21338	26293	15666
t2_bc_M00315658	11105	15978	22201	24072	23251	24129
t2_bc_M00323188	6827	22539	22997	22954	24050	22966
t2_bc_M00324963	11350	20399	25578	16543	20247	27021
t2_bc_M00324965	9734	18424	30055	21742	20691	23275
t2_cb_M00321933	6924	19460	27298	21211	26972	23614
t2_cb_M00333421	8959	23209	25588	22915	26837	22205
t2_cb_M00348351	10588	22366	21726	24509	23423	30041
t2_cb_M00351769	15841	19889	12522	22146	26009	25744
t3_bc_M00322173	3999	13973	15822	16798	20240	16710
t3_bc_M00322174	8459	21489	20120	14134	15767	19008
t3_bc_M00329356	9788	21631	27013	21274	25106	25968
t3_bc_M00334656	11849	20257	27542	13757	24676	27044
t3_cb_M00323999	7505	17587	26696	21848	23118	NA
t3_cb_M00324000	8534	24745	16903	NA	22242	23819
t3_cb_M00333420	8666	19725	21238	22316	25426	23706
t3_cb_M00338409	13305	19621	13310	28992	29181	25820
t4_bc_M00314943	6377	19777	16532	17771	16207	19584
t4_bc_M00324964	7593	23934	22649	15546	19658	22953
t4_bc_M00329786	13864	24320	23526	19485	20270	22678
t4_bc_M00332635	9271	28752	29702	20702	20368	21323
t4_cb_M00318179	NA	19582	23352	18895	15533	20958
t4_cb_M00318182	NA	20871	17445	13014	11989	22050
t4_cb_M00344073	8812	24783	25995	16277	15431	24956
t4_cb_M0034948	11243	33067	28495	16912	19804	23852
t5_bc_M00312710	4259	15979	21093	12778	15300	17274
t5_bc_M00314937	4838	15614	16829	13144	14754	17021
t5_bc_M00314942	4093	15797	16703	14184	21089	20752
t5_bc_M00347968	8566	31652	33128	13087	27169	18782
t5_cb_M00336576	11081	29762	30566	13317	19072	27943
t5_cb_M00338804	10739	15339	24768	14724	15096	19664
t5_cb_M00347883	8925	22754	21404	15131	17799	16855
t5_cb_M00348350	8138	27239	29357	17312	16429	18986
t6_bc_M00314940	10187	20010	27473	18390	18927	23508
t6_bc_M00314944	9080	15231	12442	16346	16313	21101
t6_bc_M00322172	11223	25832	23233	20088	18605	16390
t6_bc_M00329353	10176	15949	18419	22094	20758	15867
t6_cb_M00323781	6220	12473	16375	19387	15085	14060
t6_cb_M00329582	10315	10812	19617	18437	17950	15300
t6_cb_M00344072	7620	20468	23885	21470	23747	16951
t6_cb_M00351768	7325	28074	26785	22349	30105	23196
t7_bc_M00308167	8668	21200	27008	21118	18160	21296
t7_bc_M00323187	7084	16372	34096	25772	23561	24065
t7_bc_M00324002	14456	22565	34117	25625	20994	23713
t7_bc_M00324968	5964	12053	17920	17887	15987	13105
t7_cb_M00308037	9682	NA	25368	20540	22290	27067
t7_cb_M00312678	8066	19734	31945	26803	23898	30947
t7_cb_M00323191	7083	NA	27740	23266	21396	NA
t7_cb_M00323782	8985	23292	23556	20110	21638	21211
t7_cb_M00338411	NA	28598	NA	NA	NA	27080
t8_bc_M00312711	5921	26859	24755	26847	22600	20841
t8_bc_M00315659	10334	23413	20867	25810	23339	16963
t8_bc_M00324966	29787	28275	30626	20875	27335	20621
t8_bc_M00324969	10439	26155	25214	16274	16486	16187
t8_cb_M00336577	15297	19366	23680	26453	23639	27311
t8_cb_M00338410	8331	28620	24886	25170	25071	31245
t8_cb_M00338806	15417	33507	22391	25039	32039	31148
t8_cb_M00344074	15431	30096	20835	30995	27253	21550
t9_bc_M00314939	8062	18133	18418	22778	20232	21138
t9_bc_M00315660	11712	22956	29471	16947	24464	26670
t9_bc_M00323190	11745	22927	26388	24139	25482	26707
t9_bc_M00324967	15730	21822	20107	22436	22376	20710
t9_cb_M00312668	11589	NA	NA	22099	21562	24501
t9_cb_M00312677	11647	NA	24687	13484	23467	22472
t9_cb_M00318181	9323	22813	22121	21012	26573	21728
t9_cb_M00318183	NA	25791	NA	NA	NA	NA
t9_cb_M00318184	10138	22046	24297	24303	22660	21580
